# Genetic background affects the strength of crossover interference in house mice

**DOI:** 10.1101/2024.05.28.596233

**Authors:** Andrew P Morgan, Bret A Payseur

## Abstract

Meiotic recombination is required for faithful chromosome segregation in most sexually reproducing organisms and shapes the distribution of genetic variation in populations. Both the overall rate and the spatial distribution of crossovers vary within and between species. Adjacent crossovers on the same chromosome tend to be spaced more evenly than expected at random, a phenomenon known as crossover interference. Although interference has been observed in many taxa, the factors that influence the strength of interference are not well understood. We used house mice (*Mus musculus*), a well-established model system for understanding recombination, to study the effects of genetics and age on recombination rate and interference in the male germline. We analyzed crossover positions in 503 progeny from reciprocal F1 hybrids between inbred strains representing the three major subspecies of house mice. Consistent with previous studies, autosomal alleles from *M. m. musculus* tend to increase recombination rate, while inheriting a *M. m. musculus* X chromosome decreases recombination rate. Old males transmit an average of 0.6 more crossovers per meiosis (5.0%) than young males, though the effect varies across genetic backgrounds. We show that the strength of crossover interference depends on genotype, providing a rare demonstration that interference evolves over short timescales. Differences between reciprocal F1s suggest that X-linked factors modulate the strength of interference. Our findings motivate additional comparisons of interference among recently diverged species and further examination of the role of paternal age in determining the number and positioning of crossovers.
