## Supplementary material for "Genetic background affects the strength of crossover interference in house mice": Table S1

final_id	sire_genotype	sire_age	sire_id	pup_short_id	geno_platform	sex
PAE_032_FG_E_189	CASTxPWK	old	032	189	mini	M
PAE_032_FG_E_190	CASTxPWK	old	032	190	mini	M
PAE_032_FG_E_191	CASTxPWK	old	032	191	mini	M
PAE_032_FG_E_192	CASTxPWK	old	032	192	mini	F
PAE_032_FG_E_193	CASTxPWK	old	032	193	mini	F
PAE_032_FG_E_194	CASTxPWK	old	032	194	mini	F
PAE_032_FG_E_195	CASTxPWK	old	032	195	mini	F
PAE_032_FG_E_196	CASTxPWK	old	032	196	mini	M
PAE_032_FG_E_197	CASTxPWK	old	032	197	mini	M
PAE_032_FG_E_198	CASTxPWK	old	032	198	mini	F
PAE_032_FG_E_199	CASTxPWK	old	032	199	mini	M
PAE_032_FG_E_200	CASTxPWK	old	032	200	mini	F
PAE_032_FG_E_409	CASTxPWK	old	032	409	mega	M
PAE_032_FG_E_410	CASTxPWK	old	032	410	mega	M
PAE_032_FG_E_411	CASTxPWK	old	032	411	mega	F
PAE_032_FG_E_412	CASTxPWK	old	032	412	mini	F
PAE_032_FG_E_413	CASTxPWK	old	032	413	mini	M
PAE_032_FG_E_414	CASTxPWK	old	032	414	mini	F
PAE_032_FG_E_415	CASTxPWK	old	032	415	mini	F
PAE_032_FG_E_416	CASTxPWK	old	032	416	mini	M
PAE_032_FG_E_417	CASTxPWK	old	032	417	mini	M
PAE_032_FG_E_418	CASTxPWK	old	032	418	mini	M
PAE_032_FG_E_419	CASTxPWK	old	032	419	mini	F
PAE_032_FG_E_420	CASTxPWK	old	032	420	mini	M
PAE_032_FG_E_421	CASTxPWK	old	032	421	mini	F
PAE_032_FG_E_422	CASTxPWK	old	032	422	mini	F
PAE_032_FG_E_423	CASTxPWK	old	032	423	mini	F
PAE_036_FG_E_019	CASTxPWK	old	036	019	mini	F
PAE_036_FG_E_020	CASTxPWK	old	036	020	mini	F
PAE_036_FG_E_021	CASTxPWK	old	036	021	mini	F
PAE_036_FG_E_022	CASTxPWK	old	036	022	mini	M
PAE_036_FG_E_023	CASTxPWK	old	036	023	mini	M
PAE_036_FG_E_024	CASTxPWK	old	036	024	mini	F
PAE_036_FG_E_025	CASTxPWK	old	036	025	mini	F
PAE_036_FG_E_026	CASTxPWK	old	036	026	mini	F
PAE_036_FG_E_027	CASTxPWK	old	036	027	mini	M
PAE_036_FG_E_028	CASTxPWK	old	036	028	mini	M
PAE_036_FG_E_029	CASTxPWK	old	036	029	mini	F
PAE_036_FG_E_279	CASTxPWK	old	036	279	mega	F
PAE_036_FG_E_280	CASTxPWK	old	036	280	mega	F
PAE_036_FG_E_281	CASTxPWK	old	036	281	mega	F
PAE_036_FG_E_282	CASTxPWK	old	036	282	mega	M
PAE_036_FG_E_283	CASTxPWK	old	036	283	mini	F
PAE_036_FG_E_284	CASTxPWK	old	036	284	mini	F
PAE_036_FG_E_285	CASTxPWK	old	036	285	mini	M
PAE_036_FG_E_286	CASTxPWK	old	036	286	mini	F
PAE_036_FG_E_287	CASTxPWK	old	036	287	mini	M
PAE_036_FG_E_288	CASTxPWK	old	036	288	mini	M
PAE_036_FG_E_289	CASTxPWK	old	036	289	mini	F
PAE_036_FG_E_290	CASTxPWK	old	036	290	mini	F
PAE_036_FG_E_291	CASTxPWK	old	036	291	mini	F
PAE_036_FG_E_292	CASTxPWK	old	036	292	mini	F
PAE_032_FG_Y_o1	CASTxPWK	young	032	o1	mega	M
PAE_032_FG_Y_o2	CASTxPWK	young	032	o2	mega	M
PAE_032_FG_Y_o3	CASTxPWK	young	032	o3	mega	M
PAE_032_FG_Y_o4	CASTxPWK	young	032	o4	mega	F
PAE_032_FG_Y_o8	CASTxPWK	young	032	o8	mega	M
PAE_036_FG_Y_u1	CASTxPWK	young	036	u1	mega	M
PAE_036_FG_Y_u2	CASTxPWK	young	036	u2	mega	M
PAE_036_FG_Y_u3	CASTxPWK	young	036	u3	mega	M
PAE_036_FG_Y_u4	CASTxPWK	young	036	u4	mega	F
PAE_016_FH_E_140	CASTxWSB	old	016	140	mini	F
PAE_016_FH_E_141	CASTxWSB	old	016	141	mini	F
PAE_016_FH_E_142	CASTxWSB	old	016	142	mini	F
PAE_016_FH_E_143	CASTxWSB	old	016	143	mini	M
PAE_016_FH_E_144	CASTxWSB	old	016	144	mini	F
PAE_016_FH_E_552	CASTxWSB	old	016	552	mini	F
PAE_016_FH_E_553	CASTxWSB	old	016	553	mini	M
PAE_016_FH_E_554	CASTxWSB	old	016	554	mini	M
PAE_016_FH_E_555	CASTxWSB	old	016	555	mini	M
PAE_016_FH_E_556	CASTxWSB	old	016	556	mini	F
PAE_016_FH_E_557	CASTxWSB	old	016	557	mini	M
PAE_016_FH_E_558	CASTxWSB	old	016	558	mini	M
PAE_016_FH_E_559	CASTxWSB	old	016	559	mini	M
PAE_016_FH_E_560	CASTxWSB	old	016	560	mini	F
PAE_017_FH_E_561	CASTxWSB	old	017	561	mini	F
PAE_017_FH_E_562	CASTxWSB	old	017	562	mini	F
PAE_017_FH_E_563	CASTxWSB	old	017	563	mini	F
PAE_017_FH_E_564	CASTxWSB	old	017	564	mini	M
PAE_017_FH_E_565	CASTxWSB	old	017	565	mini	F
PAE_017_FH_E_566	CASTxWSB	old	017	566	mini	M
PAE_017_FH_E_567	CASTxWSB	old	017	567	mini	F
PAE_017_FH_E_568	CASTxWSB	old	017	568	mini	M
PAE_017_FH_E_569	CASTxWSB	old	017	569	mini	F
PAE_017_FH_E_570	CASTxWSB	old	017	570	mini	F
PAE_017_FH_E_571	CASTxWSB	old	017	571	mini	F
PAE_017_FH_E_572	CASTxWSB	old	017	572	mini	F
PAE_017_FH_E_573	CASTxWSB	old	017	573	mini	M
PAE_017_FH_E_574	CASTxWSB	old	017	574	mini	M
PAE_018_HF_E_503	CASTxWSB	old	018	503	mini	M
PAE_018_HF_E_504	CASTxWSB	old	018	504	mini	F
PAE_018_HF_E_505	CASTxWSB	old	018	505	mini	M
PAE_018_HF_E_506	CASTxWSB	old	018	506	mini	F
PAE_018_HF_E_507	CASTxWSB	old	018	507	mini	M
PAE_018_HF_E_508	CASTxWSB	old	018	508	mini	M
PAE_018_HF_E_509	CASTxWSB	old	018	509	mini	F
PAE_018_HF_E_510	CASTxWSB	old	018	510	mini	F
PAE_018_HF_E_511	CASTxWSB	old	018	511	mini	F
PAE_018_HF_E_512	CASTxWSB	old	018	512	mini	F
PAE_018_HF_E_513	CASTxWSB	old	018	513	mini	M
PAE_018_HF_E_648	CASTxWSB	old	018	648	mini	F
PAE_018_HF_E_649	CASTxWSB	old	018	649	mini	M
PAE_018_HF_E_650	CASTxWSB	old	018	650	mini	F
PAE_018_HF_E_651	CASTxWSB	old	018	651	mini	F
PAE_018_HF_E_652	CASTxWSB	old	018	652	mini	M
PAE_018_HF_E_653	CASTxWSB	old	018	653	mini	M
PAE_018_HF_E_654	CASTxWSB	old	018	654	mini	M
PAE_018_HF_E_655	CASTxWSB	old	018	655	mini	M
PAE_018_HF_E_656	CASTxWSB	old	018	656	mini	F
PAE_018_HF_E_657	CASTxWSB	old	018	657	mini	F
PAE_018_HF_E_658	CASTxWSB	old	018	658	mini	M
PAE_018_HF_E_659	CASTxWSB	old	018	659	mini	M
PAE_018_HF_E_660	CASTxWSB	old	018	660	mini	F
PAE_021_FH_Y_P1	CASTxWSB	young	021	P1	mini	F
PAE_021_FH_Y_P2	CASTxWSB	young	021	P2	mini	M
PAE_021_FH_Y_P3	CASTxWSB	young	021	P3	mini	F
PAE_021_FH_Y_P4	CASTxWSB	young	021	P4	mini	F
PAE_021_FH_Y_P5	CASTxWSB	young	021	P5	mini	F
PAE_021_FH_Y_P6	CASTxWSB	young	021	P6	mini	M
PAE_021_FH_Y_P7	CASTxWSB	young	021	P7	mini	F
PAE_021_FH_Y_P8	CASTxWSB	young	021	P8	mini	M
PAE_025_GF_E_052	PWKxCAST	old	025	052	mini	F
PAE_025_GF_E_053	PWKxCAST	old	025	053	mini	F
PAE_025_GF_E_054	PWKxCAST	old	025	054	mini	M
PAE_025_GF_E_055	PWKxCAST	old	025	055	mini	M
PAE_025_GF_E_056	PWKxCAST	old	025	056	mini	M
PAE_025_GF_E_057	PWKxCAST	old	025	057	mini	M
PAE_025_GF_E_058	PWKxCAST	old	025	058	mini	F
PAE_025_GF_E_059	PWKxCAST	old	025	059	mini	F
PAE_025_GF_E_060	PWKxCAST	old	025	060	mini	M
PAE_025_GF_E_061	PWKxCAST	old	025	061	mini	M
PAE_025_GF_E_062	PWKxCAST	old	025	062	mini	F
PAE_025_GF_E_259	PWKxCAST	old	025	259	mini	F
PAE_025_GF_E_260	PWKxCAST	old	025	260	mini	M
PAE_025_GF_E_261	PWKxCAST	old	025	261	mini	F
PAE_025_GF_E_262	PWKxCAST	old	025	262	mini	M
PAE_025_GF_E_263	PWKxCAST	old	025	263	mini	F
PAE_025_GF_E_264	PWKxCAST	old	025	264	mini	M
PAE_025_GF_E_744	PWKxCAST	old	025	744	mega	M
PAE_025_GF_E_745	PWKxCAST	old	025	745	mega	M
PAE_025_GF_E_747	PWKxCAST	old	025	747	mega	M
PAE_025_GF_E_748	PWKxCAST	old	025	748	mega	M
PAE_025_GF_E_749	PWKxCAST	old	025	749	mega	M
PAE_025_GF_E_750	PWKxCAST	old	025	750	mega	M
PAE_025_GF_E_751	PWKxCAST	old	025	751	mega	M
PAE_025_GF_E_752	PWKxCAST	old	025	752	mega	F
PAE_025_GF_E_753	PWKxCAST	old	025	753	mega	F
PAE_025_GF_E_754	PWKxCAST	old	025	754	mega	F
PAE_025_GF_E_755	PWKxCAST	old	025	755	mega	F
PAE_025_GF_E_813	PWKxCAST	old	025	813	mega	M
PAE_025_GF_E_814	PWKxCAST	old	025	814	mega	M
PAE_025_GF_E_815	PWKxCAST	old	025	815	mega	M
PAE_025_GF_E_816	PWKxCAST	old	025	816	mega	F
PAE_025_GF_E_817	PWKxCAST	old	025	817	mega	M
PAE_025_GF_E_818	PWKxCAST	old	025	818	mega	F
PAE_025_GF_E_819	PWKxCAST	old	025	819	mega	M
PAE_025_GF_E_820	PWKxCAST	old	025	820	mega	F
PAE_025_GF_E_821	PWKxCAST	old	025	821	mega	M
PAE_025_GF_E_822	PWKxCAST	old	025	822	mega	M
PAE_025_GF_E_823	PWKxCAST	old	025	823	mega	F
PAE_025_GF_E_824	PWKxCAST	old	025	824	mega	F
PAE_025_GF_E_825	PWKxCAST	old	025	825	mega	M
PAE_026_GF_E_179	PWKxCAST	old	026	179	mini	M
PAE_026_GF_E_180	PWKxCAST	old	026	180	mini	F
PAE_026_GF_E_181	PWKxCAST	old	026	181	mini	M
PAE_026_GF_E_182	PWKxCAST	old	026	182	mini	F
PAE_026_GF_E_183	PWKxCAST	old	026	183	mini	M
PAE_026_GF_E_184	PWKxCAST	old	026	184	mini	F
PAE_026_GF_E_185	PWKxCAST	old	026	185	mini	M
PAE_026_GF_E_186	PWKxCAST	old	026	186	mini	F
PAE_026_GF_E_187	PWKxCAST	old	026	187	mini	F
PAE_026_GF_E_188	PWKxCAST	old	026	188	mini	M
PAE_026_GF_E_424	PWKxCAST	old	026	424	mini	F
PAE_026_GF_E_425	PWKxCAST	old	026	425	mini	F
PAE_026_GF_E_426	PWKxCAST	old	026	426	mini	M
PAE_026_GF_E_427	PWKxCAST	old	026	427	mini	M
PAE_026_GF_E_428	PWKxCAST	old	026	428	mini	F
PAE_026_GF_E_429	PWKxCAST	old	026	429	mini	F
PAE_026_GF_E_430	PWKxCAST	old	026	430	mini	F
PAE_026_GF_E_431	PWKxCAST	old	026	431	mini	M
PAE_026_GF_E_432	PWKxCAST	old	026	432	mini	M
PAE_026_GF_E_433	PWKxCAST	old	026	433	mini	M
PAE_026_GF_E_434	PWKxCAST	old	026	434	mini	F
PAE_026_GF_E_435	PWKxCAST	old	026	435	mini	M
PAE_026_GF_E_836	PWKxCAST	old	026	836	mega	M
PAE_026_GF_E_837	PWKxCAST	old	026	837	mega	M
PAE_026_GF_E_838	PWKxCAST	old	026	838	mega	F
PAE_026_GF_E_839	PWKxCAST	old	026	839	mega	F
PAE_026_GF_E_840	PWKxCAST	old	026	840	mega	M
PAE_026_GF_E_841	PWKxCAST	old	026	841	mega	M
PAE_026_GF_E_842	PWKxCAST	old	026	842	mega	M
PAE_026_GF_E_843	PWKxCAST	old	026	843	mega	F
PAE_026_GF_E_844	PWKxCAST	old	026	844	mega	F
PAE_026_GF_E_845	PWKxCAST	old	026	845	mega	F
PAE_026_GF_E_846	PWKxCAST	old	026	846	mega	F
PAE_026_GF_E_847	PWKxCAST	old	026	847	mega	F
PAE_027_GF_E_875	PWKxCAST	old	027	875	mega	M
PAE_027_GF_E_876	PWKxCAST	old	027	876	mega	M
PAE_027_GF_E_877	PWKxCAST	old	027	877	mega	M
PAE_027_GF_E_878	PWKxCAST	old	027	878	mega	F
PAE_027_GF_E_879	PWKxCAST	old	027	879	mega	F
PAE_027_GF_E_880	PWKxCAST	old	027	880	mega	F
PAE_027_GF_E_881	PWKxCAST	old	027	881	mega	F
PAE_027_GF_E_882	PWKxCAST	old	027	882	mega	F
PAE_027_GF_E_883	PWKxCAST	old	027	883	mega	F
PAE_027_GF_E_935	PWKxCAST	old	027	935	mega	M
PAE_027_GF_E_936	PWKxCAST	old	027	936	mega	M
PAE_027_GF_E_937	PWKxCAST	old	027	937	mega	F
PAE_027_GF_E_938	PWKxCAST	old	027	938	mega	F
PAE_027_GF_E_939	PWKxCAST	old	027	939	mega	F
PAE_027_GF_E_940	PWKxCAST	old	027	940	mega	F
PAE_027_GF_E_941	PWKxCAST	old	027	941	mega	F
PAE_033_GF_E_732	PWKxCAST	old	033	732	mega	F
PAE_033_GF_E_733	PWKxCAST	old	033	733	mega	M
PAE_033_GF_E_734	PWKxCAST	old	033	734	mega	F
PAE_033_GF_E_735	PWKxCAST	old	033	735	mega	F
PAE_033_GF_E_736	PWKxCAST	old	033	736	mega	M
PAE_034_GF_E_885	PWKxCAST	old	034	885	mega	M
PAE_034_GF_E_886	PWKxCAST	old	034	886	mega	F
PAE_034_GF_E_887	PWKxCAST	old	034	887	mega	M
PAE_034_GF_E_888	PWKxCAST	old	034	888	mega	M
PAE_034_GF_E_889	PWKxCAST	old	034	889	mega	M
PAE_034_GF_E_890	PWKxCAST	old	034	890	mega	M
PAE_034_GF_E_891	PWKxCAST	old	034	891	mega	F
PAE_034_GF_E_892	PWKxCAST	old	034	892	mega	F
PAE_034_GF_E_893	PWKxCAST	old	034	893	mega	F
PAE_034_GF_E_942	PWKxCAST	old	034	942	mega	F
PAE_034_GF_E_943	PWKxCAST	old	034	943	mega	F
PAE_034_GF_E_944	PWKxCAST	old	034	944	mega	F
PAE_034_GF_E_945	PWKxCAST	old	034	945	mega	F
PAE_034_GF_E_946	PWKxCAST	old	034	946	mega	F
PAE_034_GF_E_947	PWKxCAST	old	034	947	mega	M
PAE_034_GF_E_948	PWKxCAST	old	034	948	mega	F
PAE_034_GF_E_949	PWKxCAST	old	034	949	mega	M
PAE_034_GF_E_950	PWKxCAST	old	034	950	mega	M
PAE_025_GF_Y_N1	PWKxCAST	young	025	N1	mega	M
PAE_025_GF_Y_N10	PWKxCAST	young	025	N10	mega	M
PAE_025_GF_Y_N11	PWKxCAST	young	025	N11	mega	M
PAE_025_GF_Y_N2	PWKxCAST	young	025	N2	mega	M
PAE_025_GF_Y_N3	PWKxCAST	young	025	N3	mega	F
PAE_025_GF_Y_N4	PWKxCAST	young	025	N4	mega	F
PAE_025_GF_Y_N5	PWKxCAST	young	025	N5	mega	F
PAE_025_GF_Y_N6	PWKxCAST	young	025	N6	mega	F
PAE_025_GF_Y_N7	PWKxCAST	young	025	N7	mega	M
PAE_025_GF_Y_N8	PWKxCAST	young	025	N8	mega	F
PAE_025_GF_Y_N9	PWKxCAST	young	025	N9	mega	F
PAE_025_GF_Y_k1	PWKxCAST	young	025	k1	mega	F
PAE_025_GF_Y_k10	PWKxCAST	young	025	k10	mega	F
PAE_025_GF_Y_k11	PWKxCAST	young	025	k11	mega	F
PAE_025_GF_Y_k12	PWKxCAST	young	025	k12	mega	F
PAE_025_GF_Y_k13	PWKxCAST	young	025	k13	mega	M
PAE_025_GF_Y_k2	PWKxCAST	young	025	k2	mega	F
PAE_025_GF_Y_k3	PWKxCAST	young	025	k3	mega	M
PAE_025_GF_Y_k4	PWKxCAST	young	025	k4	mega	F
PAE_025_GF_Y_k5	PWKxCAST	young	025	k5	mega	F
PAE_025_GF_Y_k6	PWKxCAST	young	025	k6	mega	F
PAE_025_GF_Y_k7	PWKxCAST	young	025	k7	mega	F
PAE_025_GF_Y_k8	PWKxCAST	young	025	k8	mega	M
PAE_025_GF_Y_k9	PWKxCAST	young	025	k9	mega	M
PAE_026_GF_Y_M1	PWKxCAST	young	026	M1	mega	M
PAE_026_GF_Y_M2	PWKxCAST	young	026	M2	mega	M
PAE_026_GF_Y_M3	PWKxCAST	young	026	M3	mega	M
PAE_026_GF_Y_M4	PWKxCAST	young	026	M4	mega	M
PAE_026_GF_Y_M5	PWKxCAST	young	026	M5	mega	F
PAE_026_GF_Y_M6	PWKxCAST	young	026	M6	mega	M
PAE_026_GF_Y_M7	PWKxCAST	young	026	M7	mega	F
PAE_026_GF_Y_M8	PWKxCAST	young	026	M8	mega	F
PAE_026_GF_Y_M9	PWKxCAST	young	026	M9	mega	M
PAE_026_GF_Y_i1	PWKxCAST	young	026	i1	mega	F
PAE_026_GF_Y_i10	PWKxCAST	young	026	i10	mega	M
PAE_026_GF_Y_i11	PWKxCAST	young	026	i11	mega	F
PAE_026_GF_Y_i12	PWKxCAST	young	026	i12	mega	F
PAE_026_GF_Y_i2	PWKxCAST	young	026	i2	mega	M
PAE_026_GF_Y_i3	PWKxCAST	young	026	i3	mega	M
PAE_026_GF_Y_i4	PWKxCAST	young	026	i4	mega	F
PAE_026_GF_Y_i5	PWKxCAST	young	026	i5	mega	M
PAE_026_GF_Y_i6	PWKxCAST	young	026	i6	mega	M
PAE_026_GF_Y_i7	PWKxCAST	young	026	i7	mega	F
PAE_026_GF_Y_i8	PWKxCAST	young	026	i8	mega	M
PAE_026_GF_Y_i9	PWKxCAST	young	026	i9	mega	F
PAE_027_GF_Y_L1	PWKxCAST	young	027	L1	mega	F
PAE_027_GF_Y_L10	PWKxCAST	young	027	L10	mega	F
PAE_027_GF_Y_L2	PWKxCAST	young	027	L2	mega	M
PAE_027_GF_Y_L3	PWKxCAST	young	027	L3	mega	M
PAE_027_GF_Y_L4	PWKxCAST	young	027	L4	mega	M
PAE_027_GF_Y_L5	PWKxCAST	young	027	L5	mega	F
PAE_027_GF_Y_L6	PWKxCAST	young	027	L6	mega	M
PAE_027_GF_Y_L7	PWKxCAST	young	027	L7	mega	M
PAE_027_GF_Y_L8	PWKxCAST	young	027	L8	mega	F
PAE_027_GF_Y_L9	PWKxCAST	young	027	L9	mega	F
PAE_027_GF_Y_h1	PWKxCAST	young	027	h1	mega	F
PAE_027_GF_Y_h10	PWKxCAST	young	027	h10	mega	F
PAE_027_GF_Y_h11	PWKxCAST	young	027	h11	mega	M
PAE_027_GF_Y_h12	PWKxCAST	young	027	h12	mega	M
PAE_027_GF_Y_h13	PWKxCAST	young	027	h13	mega	F
PAE_027_GF_Y_h2	PWKxCAST	young	027	h2	mega	M
PAE_027_GF_Y_h3	PWKxCAST	young	027	h3	mega	M
PAE_027_GF_Y_h4	PWKxCAST	young	027	h4	mega	F
PAE_027_GF_Y_h5	PWKxCAST	young	027	h5	mega	M
PAE_027_GF_Y_h6	PWKxCAST	young	027	h6	mega	F
PAE_027_GF_Y_h8	PWKxCAST	young	027	h8	mega	M
PAE_027_GF_Y_h9	PWKxCAST	young	027	h9	mega	M
PAE_033_GF_Y_J1	PWKxCAST	young	033	J1	mega	F
PAE_033_GF_Y_J2	PWKxCAST	young	033	J2	mega	M
PAE_033_GF_Y_J3	PWKxCAST	young	033	J3	mega	F
PAE_033_GF_Y_J4	PWKxCAST	young	033	J4	mega	F
PAE_033_GF_Y_J5	PWKxCAST	young	033	J5	mega	F
PAE_033_GF_Y_J6	PWKxCAST	young	033	J6	mega	M
PAE_033_GF_Y_J7	PWKxCAST	young	033	J7	mega	F
PAE_033_GF_Y_J8	PWKxCAST	young	033	J8	mega	F
PAE_033_GF_Y_f1	PWKxCAST	young	033	f1	mega	M
PAE_033_GF_Y_f2	PWKxCAST	young	033	f2	mega	M
PAE_033_GF_Y_f3	PWKxCAST	young	033	f3	mega	F
PAE_033_GF_Y_f4	PWKxCAST	young	033	f4	mega	M
PAE_033_GF_Y_f5	PWKxCAST	young	033	f5	mega	M
PAE_033_GF_Y_f6	PWKxCAST	young	033	f6	mega	M
PAE_033_GF_Y_f7	PWKxCAST	young	033	f7	mega	M
PAE_034_GF_Y_K1	PWKxCAST	young	034	K1	mega	M
PAE_034_GF_Y_K10	PWKxCAST	young	034	K10	mega	F
PAE_034_GF_Y_K2	PWKxCAST	young	034	K2	mega	M
PAE_034_GF_Y_K3	PWKxCAST	young	034	K3	mega	F
PAE_034_GF_Y_K4	PWKxCAST	young	034	K4	mega	F
PAE_034_GF_Y_K5	PWKxCAST	young	034	K5	mega	M
PAE_034_GF_Y_K6	PWKxCAST	young	034	K6	mega	M
PAE_034_GF_Y_K7	PWKxCAST	young	034	K7	mega	M
PAE_034_GF_Y_K8	PWKxCAST	young	034	K8	mega	M
PAE_034_GF_Y_K9	PWKxCAST	young	034	K9	mega	F
PAE_034_GF_Y_g1	PWKxCAST	young	034	g1	mega	F
PAE_034_GF_Y_g10	PWKxCAST	young	034	g10	mega	M
PAE_034_GF_Y_g11	PWKxCAST	young	034	g11	mega	M
PAE_034_GF_Y_g12	PWKxCAST	young	034	g12	mega	M
PAE_034_GF_Y_g13	PWKxCAST	young	034	g13	mega	M
PAE_034_GF_Y_g2	PWKxCAST	young	034	g2	mega	M
PAE_034_GF_Y_g3	PWKxCAST	young	034	g3	mega	M
PAE_034_GF_Y_g4	PWKxCAST	young	034	g4	mega	F
PAE_034_GF_Y_g5	PWKxCAST	young	034	g5	mega	M
PAE_034_GF_Y_g6	PWKxCAST	young	034	g6	mega	F
PAE_034_GF_Y_g7	PWKxCAST	young	034	g7	mega	F
PAE_034_GF_Y_g8	PWKxCAST	young	034	g8	mega	F
PAE_034_GF_Y_g9	PWKxCAST	young	034	g9	mega	M
PAE_001_GH_E_154	PWKxWSB	old	001	154	mega	M
PAE_001_GH_E_155	PWKxWSB	old	001	155	mega	M
PAE_001_GH_E_156	PWKxWSB	old	001	156	mega	F
PAE_001_GH_E_157	PWKxWSB	old	001	157	mega	M
PAE_002_GH_E_39	PWKxWSB	old	002	39	mega	F
PAE_002_GH_E_40	PWKxWSB	old	002	40	mega	M
PAE_002_GH_E_41	PWKxWSB	old	002	41	mega	M
PAE_002_GH_E_42	PWKxWSB	old	002	42	mega	M
PAE_003_GH_E_163	PWKxWSB	old	003	163	mega	M
PAE_003_GH_E_164	PWKxWSB	old	003	164	mega	M
PAE_003_GH_E_436	PWKxWSB	old	003	436	mega	M
PAE_003_GH_E_437	PWKxWSB	old	003	437	mega	M
PAE_001_GH_Y_H1	PWKxWSB	young	001	H1	mega	F
PAE_001_GH_Y_H2	PWKxWSB	young	001	H2	mega	F
PAE_001_GH_Y_H3	PWKxWSB	young	001	H3	mega	M
PAE_001_GH_Y_H4	PWKxWSB	young	001	H4	mega	F
PAE_002_GH_Y_I1	PWKxWSB	young	002	I1	mega	F
PAE_002_GH_Y_I2	PWKxWSB	young	002	I2	mega	M
PAE_002_GH_Y_I3	PWKxWSB	young	002	I3	mega	M
PAE_002_GH_Y_I4	PWKxWSB	young	002	I4	mega	M
PAE_003_GH_Y_G1	PWKxWSB	young	003	G1	mega	M
PAE_003_GH_Y_G2	PWKxWSB	young	003	G2	mega	M
PAE_003_GH_Y_G3	PWKxWSB	young	003	G3	mega	M
PAE_003_GH_Y_G4	PWKxWSB	young	003	G4	mega	M
PAE_003_GH_Y_G5	PWKxWSB	young	003	G5	mega	M
PAE_003_GH_Y_G6	PWKxWSB	young	003	G6	mega	M
PAE_019_HF_E_535	WSBxCAST	old	019	535	mini	M
PAE_019_HF_E_536	WSBxCAST	old	019	536	mini	F
PAE_019_HF_E_537	WSBxCAST	old	019	537	mini	F
PAE_019_HF_E_538	WSBxCAST	old	019	538	mini	F
PAE_019_HF_E_539	WSBxCAST	old	019	539	mini	F
PAE_019_HF_E_540	WSBxCAST	old	019	540	mini	M
PAE_019_HF_E_541	WSBxCAST	old	019	541	mini	M
PAE_019_HF_E_542	WSBxCAST	old	019	542	mini	F
PAE_019_HF_E_543	WSBxCAST	old	019	543	mini	F
PAE_019_HF_E_544	WSBxCAST	old	019	544	mini	F
PAE_019_HF_E_545	WSBxCAST	old	019	545	mini	M
PAE_018_HF_Y_O1	WSBxCAST	young	018	O1	mini	M
PAE_018_HF_Y_O10	WSBxCAST	young	018	O10	mini	M
PAE_018_HF_Y_O2	WSBxCAST	young	018	O2	mini	F
PAE_018_HF_Y_O3	WSBxCAST	young	018	O3	mini	F
PAE_018_HF_Y_O4	WSBxCAST	young	018	O4	mini	F
PAE_018_HF_Y_O5	WSBxCAST	young	018	O5	mini	M
PAE_018_HF_Y_O6	WSBxCAST	young	018	O6	mini	M
PAE_018_HF_Y_O7	WSBxCAST	young	018	O7	mini	F
PAE_018_HF_Y_O8	WSBxCAST	young	018	O8	mini	F
PAE_018_HF_Y_O9	WSBxCAST	young	018	O9	mini	F
PAE_019_HF_Y_S1	WSBxCAST	young	019	S1	mini	M
PAE_019_HF_Y_S2	WSBxCAST	young	019	S2	mini	F
PAE_019_HF_Y_S3	WSBxCAST	young	019	S3	mini	M
PAE_019_HF_Y_S4	WSBxCAST	young	019	S4	mini	M
PAE_019_HF_Y_S5	WSBxCAST	young	019	S5	mini	F
PAE_019_HF_Y_S6	WSBxCAST	young	019	S6	mini	M
PAE_019_HF_Y_S7	WSBxCAST	young	019	S7	mini	F
PAE_019_HF_Y_j1	WSBxCAST	young	019	j1	mini	F
PAE_019_HF_Y_j10	WSBxCAST	young	019	j10	mini	M
PAE_019_HF_Y_j11	WSBxCAST	young	019	j11	mini	M
PAE_019_HF_Y_j12	WSBxCAST	young	019	j12	mini	M
PAE_019_HF_Y_j13	WSBxCAST	young	019	j13	mini	F
PAE_019_HF_Y_j14	WSBxCAST	young	019	j14	mini	M
PAE_019_HF_Y_j2	WSBxCAST	young	019	j2	mini	M
PAE_019_HF_Y_j3	WSBxCAST	young	019	j3	mini	M
PAE_019_HF_Y_j4	WSBxCAST	young	019	j4	mini	F
PAE_019_HF_Y_j5	WSBxCAST	young	019	j5	mini	F
PAE_019_HF_Y_j6	WSBxCAST	young	019	j6	mini	M
PAE_019_HF_Y_j7	WSBxCAST	young	019	j7	mini	F
PAE_019_HF_Y_j8	WSBxCAST	young	019	j8	mini	F
PAE_019_HF_Y_j9	WSBxCAST	young	019	j9	mini	F
PAE_033_HG_E_514	WSBxPWK	old	033	514	mega	F
PAE_033_HG_E_515	WSBxPWK	old	033	515	mega	M
PAE_033_HG_E_516	WSBxPWK	old	033	516	mega	F
PAE_033_HG_E_517	WSBxPWK	old	033	517	mega	M
PAE_033_HG_E_518	WSBxPWK	old	033	518	mega	M
PAE_033_HG_E_519	WSBxPWK	old	033	519	mega	F
PAE_033_HG_E_520	WSBxPWK	old	033	520	mega	M
PAE_033_HG_E_521	WSBxPWK	old	033	521	mega	M
PAE_033_HG_E_522	WSBxPWK	old	033	522	mega	M
PAE_033_HG_E_523	WSBxPWK	old	033	523	mega	M
PAE_033_HG_E_524	WSBxPWK	old	033	524	mega	M
PAE_033_HG_E_525	WSBxPWK	old	033	525	mega	M
PAE_033_HG_E_672	WSBxPWK	old	033	672	mega	M
PAE_033_HG_E_673	WSBxPWK	old	033	673	mega	F
PAE_033_HG_E_674	WSBxPWK	old	033	674	mega	M
PAE_033_HG_E_675	WSBxPWK	old	033	675	mega	F
PAE_033_HG_E_676	WSBxPWK	old	033	676	mega	F
PAE_033_HG_E_677	WSBxPWK	old	033	677	mega	F
PAE_033_HG_E_678	WSBxPWK	old	033	678	mega	M
PAE_033_HG_E_679	WSBxPWK	old	033	679	mega	F
PAE_033_HG_E_680	WSBxPWK	old	033	680	mega	M
PAE_033_HG_E_681	WSBxPWK	old	033	681	mega	F
PAE_033_HG_E_682	WSBxPWK	old	033	682	mega	F
PAE_041_HG_E_458	WSBxPWK	old	041	458	mega	F
PAE_041_HG_E_459	WSBxPWK	old	041	459	mega	F
PAE_041_HG_E_460	WSBxPWK	old	041	460	mega	M
PAE_041_HG_E_461	WSBxPWK	old	041	461	mega	F
PAE_041_HG_E_462	WSBxPWK	old	041	462	mega	F
PAE_041_HG_E_464	WSBxPWK	old	041	464	mega	F
PAE_041_HG_E_465	WSBxPWK	old	041	465	mega	F
PAE_041_HG_E_466	WSBxPWK	old	041	466	mega	M
PAE_041_HG_E_467	WSBxPWK	old	041	467	mega	M
PAE_041_HG_E_468	WSBxPWK	old	041	468	mega	F
PAE_041_HG_E_589	WSBxPWK	old	041	589	mega	M
PAE_041_HG_E_590	WSBxPWK	old	041	590	mega	F
PAE_041_HG_E_591	WSBxPWK	old	041	591	mega	M
PAE_041_HG_E_592	WSBxPWK	old	041	592	mega	M
PAE_041_HG_E_593	WSBxPWK	old	041	593	mega	F
PAE_041_HG_E_594	WSBxPWK	old	041	594	mega	M
PAE_041_HG_E_595	WSBxPWK	old	041	595	mega	M
PAE_041_HG_E_596	WSBxPWK	old	041	596	mega	F
PAE_041_HG_E_597	WSBxPWK	old	041	597	mega	M
PAE_041_HG_E_598	WSBxPWK	old	041	598	mega	F
PAE_041_HG_E_599	WSBxPWK	old	041	599	mega	F
PAE_041_HG_E_600	WSBxPWK	old	041	600	mega	F
PAE_042_HG_E_601	WSBxPWK	old	042	601	mega	F
PAE_042_HG_E_602	WSBxPWK	old	042	602	mega	M
PAE_033_HG_Y_p1	WSBxPWK	young	033	p1	mega	M
PAE_033_HG_Y_p10	WSBxPWK	young	033	p10	mega	F
PAE_033_HG_Y_p11	WSBxPWK	young	033	p11	mega	F
PAE_033_HG_Y_p2	WSBxPWK	young	033	p2	mega	F
PAE_033_HG_Y_p3	WSBxPWK	young	033	p3	mega	F
PAE_033_HG_Y_p4	WSBxPWK	young	033	p4	mega	F
PAE_033_HG_Y_p5	WSBxPWK	young	033	p5	mega	M
PAE_033_HG_Y_p6	WSBxPWK	young	033	p6	mega	F
PAE_033_HG_Y_p7	WSBxPWK	young	033	p7	mega	F
PAE_033_HG_Y_p8	WSBxPWK	young	033	p8	mega	M
PAE_033_HG_Y_p9	WSBxPWK	young	033	p9	mega	M
PAE_033_HG_Y_q1	WSBxPWK	young	033	q1	mega	F
PAE_033_HG_Y_q10	WSBxPWK	young	033	q10	mega	F
PAE_033_HG_Y_q11	WSBxPWK	young	033	q11	mega	F
PAE_033_HG_Y_q2	WSBxPWK	young	033	q2	mega	F
PAE_033_HG_Y_q3	WSBxPWK	young	033	q3	mega	M
PAE_033_HG_Y_q4	WSBxPWK	young	033	q4	mega	F
PAE_033_HG_Y_q5	WSBxPWK	young	033	q5	mega	M
PAE_033_HG_Y_q6	WSBxPWK	young	033	q6	mega	M
PAE_033_HG_Y_q7	WSBxPWK	young	033	q7	mega	M
PAE_033_HG_Y_q8	WSBxPWK	young	033	q8	mega	M
PAE_033_HG_Y_q9	WSBxPWK	young	033	q9	mega	M
PAE_041_HG_Y_B1	WSBxPWK	young	041	B1	mega	F
PAE_041_HG_Y_B2	WSBxPWK	young	041	B2	mega	M
PAE_041_HG_Y_B3	WSBxPWK	young	041	B3	mega	M
PAE_041_HG_Y_B4	WSBxPWK	young	041	B4	mega	F
PAE_041_HG_Y_B5	WSBxPWK	young	041	B5	mega	M
PAE_041_HG_Y_B6	WSBxPWK	young	041	B6	mega	M
PAE_041_HG_Y_B7	WSBxPWK	young	041	B7	mega	F
PAE_041_HG_Y_B8	WSBxPWK	young	041	B8	mega	M
PAE_041_HG_Y_X1	WSBxPWK	young	041	X1	mega	F
PAE_041_HG_Y_X10	WSBxPWK	young	041	X10	mega	M
PAE_041_HG_Y_X12	WSBxPWK	young	041	X12	mega	M
PAE_041_HG_Y_X13	WSBxPWK	young	041	X13	mega	F
PAE_041_HG_Y_X2	WSBxPWK	young	041	X2	mega	M
PAE_041_HG_Y_X3	WSBxPWK	young	041	X3	mega	F
PAE_041_HG_Y_X4	WSBxPWK	young	041	X4	mega	M
PAE_041_HG_Y_X5	WSBxPWK	young	041	X5	mega	F
PAE_041_HG_Y_X6	WSBxPWK	young	041	X6	mega	F
PAE_041_HG_Y_X7	WSBxPWK	young	041	X7	mega	F
PAE_041_HG_Y_X8	WSBxPWK	young	041	X8	mega	F
PAE_041_HG_Y_X9	WSBxPWK	young	041	X9	mega	F
PAE_042_HG_Y_W1	WSBxPWK	young	042	W1	mega	M
PAE_042_HG_Y_W2	WSBxPWK	young	042	W2	mega	F
PAE_042_HG_Y_W3	WSBxPWK	young	042	W3	mega	M
PAE_042_HG_Y_W4	WSBxPWK	young	042	W4	mega	F
PAE_042_HG_Y_W5	WSBxPWK	young	042	W5	mega	F
PAE_042_HG_Y_W6	WSBxPWK	young	042	W6	mega	M
