## Supplementary material for "Genetic background affects the strength of crossover interference in house mice": Table S3

final_id	n_autosomal_COs
PAE_001_GH_E_154	7
PAE_001_GH_E_155	13
PAE_001_GH_E_156	12
PAE_001_GH_E_157	13
PAE_001_GH_Y_H1	12
PAE_001_GH_Y_H2	10
PAE_001_GH_Y_H3	15
PAE_001_GH_Y_H4	12
PAE_002_GH_E_39	11
PAE_002_GH_E_40	12
PAE_002_GH_E_41	10
PAE_002_GH_E_42	16
PAE_002_GH_Y_I1	15
PAE_002_GH_Y_I2	10
PAE_002_GH_Y_I3	14
PAE_002_GH_Y_I4	14
PAE_003_GH_E_163	16
PAE_003_GH_E_164	13
PAE_003_GH_E_436	12
PAE_003_GH_E_437	15
PAE_003_GH_Y_G1	12
PAE_003_GH_Y_G2	15
PAE_003_GH_Y_G3	17
PAE_003_GH_Y_G4	10
PAE_003_GH_Y_G5	10
PAE_003_GH_Y_G6	12
PAE_016_FH_E_140	15
PAE_016_FH_E_141	9
PAE_016_FH_E_142	15
PAE_016_FH_E_143	12
PAE_016_FH_E_144	11
PAE_016_FH_E_552	14
PAE_016_FH_E_553	9
PAE_016_FH_E_554	16
PAE_016_FH_E_555	12
PAE_016_FH_E_556	10
PAE_016_FH_E_557	7
PAE_016_FH_E_558	10
PAE_016_FH_E_559	7
PAE_016_FH_E_560	15
PAE_017_FH_E_561	14
PAE_017_FH_E_562	16
PAE_017_FH_E_563	11
PAE_017_FH_E_564	12
PAE_017_FH_E_565	9
PAE_017_FH_E_566	10
PAE_017_FH_E_567	7
PAE_017_FH_E_568	10
PAE_017_FH_E_569	15
PAE_017_FH_E_570	15
PAE_017_FH_E_571	14
PAE_017_FH_E_572	11
PAE_017_FH_E_573	13
PAE_017_FH_E_574	14
PAE_018_HF_E_503	16
PAE_018_HF_E_504	10
PAE_018_HF_E_505	8
PAE_018_HF_E_506	14
PAE_018_HF_E_507	13
PAE_018_HF_E_508	10
PAE_018_HF_E_509	9
PAE_018_HF_E_510	15
PAE_018_HF_E_511	9
PAE_018_HF_E_512	9
PAE_018_HF_E_513	10
PAE_018_HF_E_648	16
PAE_018_HF_E_649	11
PAE_018_HF_E_650	13
PAE_018_HF_E_651	13
PAE_018_HF_E_652	8
PAE_018_HF_E_653	12
PAE_018_HF_E_654	13
PAE_018_HF_E_655	17
PAE_018_HF_E_656	10
PAE_018_HF_E_657	14
PAE_018_HF_E_658	8
PAE_018_HF_E_659	11
PAE_018_HF_E_660	10
PAE_018_HF_Y_O1	6
PAE_018_HF_Y_O10	14
PAE_018_HF_Y_O2	15
PAE_018_HF_Y_O3	12
PAE_018_HF_Y_O4	9
PAE_018_HF_Y_O5	14
PAE_018_HF_Y_O6	9
PAE_018_HF_Y_O7	13
PAE_018_HF_Y_O8	11
PAE_018_HF_Y_O9	12
PAE_019_HF_E_535	13
PAE_019_HF_E_536	9
PAE_019_HF_E_537	15
PAE_019_HF_E_538	9
PAE_019_HF_E_539	11
PAE_019_HF_E_540	10
PAE_019_HF_E_541	8
PAE_019_HF_E_542	12
PAE_019_HF_E_543	10
PAE_019_HF_E_544	5
PAE_019_HF_E_545	11
PAE_019_HF_Y_S1	11
PAE_019_HF_Y_S2	10
PAE_019_HF_Y_S3	14
PAE_019_HF_Y_S4	9
PAE_019_HF_Y_S5	11
PAE_019_HF_Y_S6	10
PAE_019_HF_Y_S7	16
PAE_019_HF_Y_j1	13
PAE_019_HF_Y_j10	10
PAE_019_HF_Y_j11	13
PAE_019_HF_Y_j12	11
PAE_019_HF_Y_j13	11
PAE_019_HF_Y_j14	11
PAE_019_HF_Y_j2	7
PAE_019_HF_Y_j3	10
PAE_019_HF_Y_j4	13
PAE_019_HF_Y_j5	10
PAE_019_HF_Y_j6	12
PAE_019_HF_Y_j7	9
PAE_019_HF_Y_j8	8
PAE_019_HF_Y_j9	13
PAE_021_FH_Y_P1	12
PAE_021_FH_Y_P2	6
PAE_021_FH_Y_P3	12
PAE_021_FH_Y_P4	11
PAE_021_FH_Y_P5	8
PAE_021_FH_Y_P6	8
PAE_021_FH_Y_P7	7
PAE_021_FH_Y_P8	7
PAE_025_GF_E_052	9
PAE_025_GF_E_053	9
PAE_025_GF_E_054	13
PAE_025_GF_E_055	13
PAE_025_GF_E_056	14
PAE_025_GF_E_057	13
PAE_025_GF_E_058	10
PAE_025_GF_E_059	9
PAE_025_GF_E_060	8
PAE_025_GF_E_061	14
PAE_025_GF_E_062	13
PAE_025_GF_E_259	19
PAE_025_GF_E_260	11
PAE_025_GF_E_261	14
PAE_025_GF_E_262	13
PAE_025_GF_E_263	16
PAE_025_GF_E_264	8
PAE_025_GF_E_744	9
PAE_025_GF_E_745	9
PAE_025_GF_E_747	11
PAE_025_GF_E_748	11
PAE_025_GF_E_749	8
PAE_025_GF_E_750	9
PAE_025_GF_E_751	14
PAE_025_GF_E_752	11
PAE_025_GF_E_753	13
PAE_025_GF_E_754	11
PAE_025_GF_E_755	15
PAE_025_GF_E_813	11
PAE_025_GF_E_814	14
PAE_025_GF_E_815	8
PAE_025_GF_E_816	11
PAE_025_GF_E_817	10
PAE_025_GF_E_818	9
PAE_025_GF_E_819	8
PAE_025_GF_E_820	9
PAE_025_GF_E_821	8
PAE_025_GF_E_822	14
PAE_025_GF_E_823	16
PAE_025_GF_E_824	6
PAE_025_GF_E_825	11
PAE_025_GF_Y_N1	11
PAE_025_GF_Y_N10	8
PAE_025_GF_Y_N11	10
PAE_025_GF_Y_N2	10
PAE_025_GF_Y_N3	13
PAE_025_GF_Y_N4	17
PAE_025_GF_Y_N5	10
PAE_025_GF_Y_N6	10
PAE_025_GF_Y_N7	15
PAE_025_GF_Y_N8	13
PAE_025_GF_Y_N9	11
PAE_025_GF_Y_k1	9
PAE_025_GF_Y_k10	16
PAE_025_GF_Y_k11	6
PAE_025_GF_Y_k12	7
PAE_025_GF_Y_k13	9
PAE_025_GF_Y_k2	13
PAE_025_GF_Y_k3	12
PAE_025_GF_Y_k4	10
PAE_025_GF_Y_k5	16
PAE_025_GF_Y_k6	10
PAE_025_GF_Y_k7	15
PAE_025_GF_Y_k8	19
PAE_025_GF_Y_k9	8
PAE_026_GF_E_179	11
PAE_026_GF_E_180	10
PAE_026_GF_E_181	16
PAE_026_GF_E_182	13
PAE_026_GF_E_183	12
PAE_026_GF_E_184	15
PAE_026_GF_E_185	14
PAE_026_GF_E_186	12
PAE_026_GF_E_187	12
PAE_026_GF_E_188	10
PAE_026_GF_E_424	7
PAE_026_GF_E_425	13
PAE_026_GF_E_426	9
PAE_026_GF_E_427	10
PAE_026_GF_E_428	16
PAE_026_GF_E_429	14
PAE_026_GF_E_430	9
PAE_026_GF_E_431	14
PAE_026_GF_E_432	11
PAE_026_GF_E_433	13
PAE_026_GF_E_434	14
PAE_026_GF_E_435	11
PAE_026_GF_E_836	13
PAE_026_GF_E_837	9
PAE_026_GF_E_838	14
PAE_026_GF_E_839	15
PAE_026_GF_E_840	12
PAE_026_GF_E_841	10
PAE_026_GF_E_842	12
PAE_026_GF_E_843	9
PAE_026_GF_E_844	8
PAE_026_GF_E_845	12
PAE_026_GF_E_846	12
PAE_026_GF_E_847	7
PAE_026_GF_Y_M1	9
PAE_026_GF_Y_M2	10
PAE_026_GF_Y_M3	16
PAE_026_GF_Y_M4	14
PAE_026_GF_Y_M5	10
PAE_026_GF_Y_M6	10
PAE_026_GF_Y_M7	10
PAE_026_GF_Y_M8	11
PAE_026_GF_Y_M9	15
PAE_026_GF_Y_i1	13
PAE_026_GF_Y_i10	15
PAE_026_GF_Y_i11	9
PAE_026_GF_Y_i12	12
PAE_026_GF_Y_i2	9
PAE_026_GF_Y_i3	9
PAE_026_GF_Y_i4	13
PAE_026_GF_Y_i5	12
PAE_026_GF_Y_i6	7
PAE_026_GF_Y_i7	9
PAE_026_GF_Y_i8	9
PAE_026_GF_Y_i9	8
PAE_027_GF_E_875	15
PAE_027_GF_E_876	13
PAE_027_GF_E_877	12
PAE_027_GF_E_878	13
PAE_027_GF_E_879	14
PAE_027_GF_E_880	10
PAE_027_GF_E_881	12
PAE_027_GF_E_882	10
PAE_027_GF_E_883	15
PAE_027_GF_E_935	15
PAE_027_GF_E_936	12
PAE_027_GF_E_937	9
PAE_027_GF_E_938	10
PAE_027_GF_E_939	10
PAE_027_GF_E_940	9
PAE_027_GF_E_941	15
PAE_027_GF_Y_L1	13
PAE_027_GF_Y_L10	5
PAE_027_GF_Y_L2	13
PAE_027_GF_Y_L3	13
PAE_027_GF_Y_L4	17
PAE_027_GF_Y_L5	13
PAE_027_GF_Y_L6	12
PAE_027_GF_Y_L7	9
PAE_027_GF_Y_L8	8
PAE_027_GF_Y_L9	15
PAE_027_GF_Y_h1	12
PAE_027_GF_Y_h10	9
PAE_027_GF_Y_h11	12
PAE_027_GF_Y_h12	13
PAE_027_GF_Y_h13	16
PAE_027_GF_Y_h2	16
PAE_027_GF_Y_h3	8
PAE_027_GF_Y_h4	15
PAE_027_GF_Y_h5	12
PAE_027_GF_Y_h6	14
PAE_027_GF_Y_h8	13
PAE_027_GF_Y_h9	8
PAE_032_FG_E_189	11
PAE_032_FG_E_190	13
PAE_032_FG_E_191	10
PAE_032_FG_E_192	10
PAE_032_FG_E_193	12
PAE_032_FG_E_194	16
PAE_032_FG_E_195	11
PAE_032_FG_E_196	13
PAE_032_FG_E_197	14
PAE_032_FG_E_198	17
PAE_032_FG_E_199	17
PAE_032_FG_E_200	11
PAE_032_FG_E_409	13
PAE_032_FG_E_410	11
PAE_032_FG_E_411	12
PAE_032_FG_E_412	13
PAE_032_FG_E_413	13
PAE_032_FG_E_414	14
PAE_032_FG_E_415	16
PAE_032_FG_E_416	15
PAE_032_FG_E_417	11
PAE_032_FG_E_418	12
PAE_032_FG_E_419	11
PAE_032_FG_E_420	16
PAE_032_FG_E_421	11
PAE_032_FG_E_422	14
PAE_032_FG_E_423	14
PAE_032_FG_Y_o1	11
PAE_032_FG_Y_o2	12
PAE_032_FG_Y_o3	16
PAE_032_FG_Y_o4	11
PAE_032_FG_Y_o8	16
PAE_033_GF_E_732	14
PAE_033_GF_E_733	12
PAE_033_GF_E_734	15
PAE_033_GF_E_735	16
PAE_033_GF_E_736	11
PAE_033_GF_Y_J1	10
PAE_033_GF_Y_J2	6
PAE_033_GF_Y_J3	10
PAE_033_GF_Y_J4	11
PAE_033_GF_Y_J5	14
PAE_033_GF_Y_J6	12
PAE_033_GF_Y_J7	13
PAE_033_GF_Y_J8	13
PAE_033_GF_Y_f1	13
PAE_033_GF_Y_f2	12
PAE_033_GF_Y_f3	7
PAE_033_GF_Y_f4	11
PAE_033_GF_Y_f5	13
PAE_033_GF_Y_f6	18
PAE_033_GF_Y_f7	15
PAE_033_HG_E_514	14
PAE_033_HG_E_515	10
PAE_033_HG_E_516	15
PAE_033_HG_E_517	14
PAE_033_HG_E_518	16
PAE_033_HG_E_519	15
PAE_033_HG_E_520	9
PAE_033_HG_E_521	12
PAE_033_HG_E_522	18
PAE_033_HG_E_523	15
PAE_033_HG_E_524	13
PAE_033_HG_E_525	10
PAE_033_HG_E_672	15
PAE_033_HG_E_673	16
PAE_033_HG_E_674	18
PAE_033_HG_E_675	14
PAE_033_HG_E_676	11
PAE_033_HG_E_677	14
PAE_033_HG_E_678	14
PAE_033_HG_E_679	14
PAE_033_HG_E_680	15
PAE_033_HG_E_681	11
PAE_033_HG_E_682	13
PAE_033_HG_Y_p1	15
PAE_033_HG_Y_p10	14
PAE_033_HG_Y_p11	12
PAE_033_HG_Y_p2	19
PAE_033_HG_Y_p3	8
PAE_033_HG_Y_p4	13
PAE_033_HG_Y_p5	14
PAE_033_HG_Y_p6	12
PAE_033_HG_Y_p7	14
PAE_033_HG_Y_p8	11
PAE_033_HG_Y_p9	15
PAE_033_HG_Y_q1	20
PAE_033_HG_Y_q10	16
PAE_033_HG_Y_q11	13
PAE_033_HG_Y_q2	15
PAE_033_HG_Y_q3	20
PAE_033_HG_Y_q4	11
PAE_033_HG_Y_q5	14
PAE_033_HG_Y_q6	11
PAE_033_HG_Y_q7	9
PAE_033_HG_Y_q8	8
PAE_033_HG_Y_q9	20
PAE_034_GF_E_885	20
PAE_034_GF_E_886	14
PAE_034_GF_E_887	14
PAE_034_GF_E_888	16
PAE_034_GF_E_889	10
PAE_034_GF_E_890	15
PAE_034_GF_E_891	9
PAE_034_GF_E_892	14
PAE_034_GF_E_893	13
PAE_034_GF_E_942	10
PAE_034_GF_E_943	12
PAE_034_GF_E_944	14
PAE_034_GF_E_945	16
PAE_034_GF_E_946	11
PAE_034_GF_E_947	12
PAE_034_GF_E_948	10
PAE_034_GF_E_949	12
PAE_034_GF_E_950	14
PAE_034_GF_Y_K1	10
PAE_034_GF_Y_K10	7
PAE_034_GF_Y_K2	7
PAE_034_GF_Y_K3	7
PAE_034_GF_Y_K4	8
PAE_034_GF_Y_K5	12
PAE_034_GF_Y_K6	11
PAE_034_GF_Y_K7	14
PAE_034_GF_Y_K8	14
PAE_034_GF_Y_K9	11
PAE_034_GF_Y_g1	15
PAE_034_GF_Y_g10	7
PAE_034_GF_Y_g11	13
PAE_034_GF_Y_g12	12
PAE_034_GF_Y_g13	15
PAE_034_GF_Y_g2	12
PAE_034_GF_Y_g3	8
PAE_034_GF_Y_g4	9
PAE_034_GF_Y_g5	12
PAE_034_GF_Y_g6	12
PAE_034_GF_Y_g7	8
PAE_034_GF_Y_g8	9
PAE_034_GF_Y_g9	10
PAE_036_FG_E_019	12
PAE_036_FG_E_020	10
PAE_036_FG_E_021	14
PAE_036_FG_E_022	14
PAE_036_FG_E_023	15
PAE_036_FG_E_024	14
PAE_036_FG_E_025	8
PAE_036_FG_E_026	18
PAE_036_FG_E_027	14
PAE_036_FG_E_028	16
PAE_036_FG_E_029	13
PAE_036_FG_E_279	16
PAE_036_FG_E_280	13
PAE_036_FG_E_281	13
PAE_036_FG_E_282	8
PAE_036_FG_E_283	14
PAE_036_FG_E_284	17
PAE_036_FG_E_285	13
PAE_036_FG_E_286	10
PAE_036_FG_E_287	13
PAE_036_FG_E_288	22
PAE_036_FG_E_289	17
PAE_036_FG_E_290	11
PAE_036_FG_E_291	14
PAE_036_FG_E_292	17
PAE_036_FG_Y_u1	14
PAE_036_FG_Y_u2	17
PAE_036_FG_Y_u3	17
PAE_036_FG_Y_u4	13
PAE_041_HG_E_458	19
PAE_041_HG_E_459	14
PAE_041_HG_E_460	16
PAE_041_HG_E_461	15
PAE_041_HG_E_462	13
PAE_041_HG_E_464	14
PAE_041_HG_E_465	14
PAE_041_HG_E_466	20
PAE_041_HG_E_467	18
PAE_041_HG_E_468	15
PAE_041_HG_E_589	15
PAE_041_HG_E_590	16
PAE_041_HG_E_591	18
PAE_041_HG_E_592	16
PAE_041_HG_E_593	13
PAE_041_HG_E_594	17
PAE_041_HG_E_595	16
PAE_041_HG_E_596	16
PAE_041_HG_E_597	16
PAE_041_HG_E_598	16
PAE_041_HG_E_599	15
PAE_041_HG_E_600	18
PAE_041_HG_Y_B1	14
PAE_041_HG_Y_B2	11
PAE_041_HG_Y_B3	14
PAE_041_HG_Y_B4	11
PAE_041_HG_Y_B5	19
PAE_041_HG_Y_B6	11
PAE_041_HG_Y_B7	16
PAE_041_HG_Y_B8	14
PAE_041_HG_Y_X1	14
PAE_041_HG_Y_X10	16
PAE_041_HG_Y_X12	16
PAE_041_HG_Y_X13	10
PAE_041_HG_Y_X2	15
PAE_041_HG_Y_X3	10
PAE_041_HG_Y_X4	21
PAE_041_HG_Y_X5	12
PAE_041_HG_Y_X6	5
PAE_041_HG_Y_X7	11
PAE_041_HG_Y_X8	14
PAE_041_HG_Y_X9	9
PAE_042_HG_E_601	13
PAE_042_HG_E_602	13
PAE_042_HG_Y_W1	9
PAE_042_HG_Y_W2	15
PAE_042_HG_Y_W3	10
PAE_042_HG_Y_W4	16
PAE_042_HG_Y_W5	13
PAE_042_HG_Y_W6	16
